# Genomic epidemiology of a complex, multi-species plasmid-borne *bla*_KPC_ carbapenemase outbreak in Enterobacterales in the UK, 2009-2014

**DOI:** 10.1101/779538

**Authors:** N Stoesser, HTT Phan, Anna C. Seale, Zoie Aiken, Stephanie Thomas, Matthew Smith, David Wyllie, Ryan George, Robert Sebra, Amy J Mathers, Alison Vaughan, Tim EA Peto, Matthew J Ellington, Katie L Hopkins, Derrick W Crook, Alex Orlek, William Welfare, Julie Cawthorne, Cheryl Lenney, Andrew Dodgson, Neil Woodford, A Sarah Walker, the TRACE Investigators’ Group

**Author notes:** Corresponding author: Nicole Stoesser. These authors contributed equally to this work (N Stoesser, HTT Phan).

## Abstract

Carbapenem resistance in Enterobacterales is a public health threat. *Klebsiella pneumoniae* carbapenemase (encoded by alleles of the *bla*_KPC_ family) is one of the commonest transmissible carbapenem resistance mechanisms worldwide. The dissemination of *bla*_KPC_ has historically been associated with distinct *K. pneumoniae* lineages (clonal group 258 [CG258]), a particular plasmid family (pKpQIL), and a composite transposon (Tn*4401)*. In the UK, *bla*_KPC_ has caused a large-scale, persistent outbreak focused on hospitals in North-West England. This outbreak has evolved to be polyclonal and poly-species, but the genetic mechanisms underpinning this evolution have not been elucidated in detail; this study used short-read whole genome sequencing of 604 *bla*_KPC_-positive isolates (Illumina) and long-read assembly (PacBio)/polishing (Illumina) of 21 isolates for characterisation. We observed the dissemination of *bla*_KPC_ (predominantly *bla*_KPC-2_; 573/604 [95%] isolates) across eight species and more than 100 known sequence types. Although there was some variation at the transposon level (mostly Tn*4401*a, 584/604 (97%) isolates; predominantly with ATTGA-ATTGA target site duplications, 465/604 [77%] isolates), *bla*_KPC_ spread appears to have been supported by highly fluid, modular exchange of larger genetic segments amongst plasmid populations dominated by IncFIB (580/604 isolates), IncFII (545/604 isolates) and IncR replicons (252/604 isolates). The subset of reconstructed plasmid sequences also highlighted modular exchange amongst non-*bla*_KPC_ and *bla*_KPC_ plasmids, and the common presence of multiple replicons within *bla*_KPC_ plasmid structures (>60%). The substantial genomic plasticity observed has important implications for our understanding of the epidemiology of transmissible carbapenem resistance in Enterobacterales, for the implementation of adequate surveillance approaches, and for control.

**IMPORTANCE:** Antimicrobial resistance is a major threat to the management of infections, and resistance to carbapenems, one of the “last line” antibiotics available for managing drug-resistant infections, is a significant problem. This study used large-scale whole genome sequencing over a five-year period in the UK to highlight the complexity of genetic structures facilitating the spread of an important carbapenem resistance gene (*bla*_KPC_) amongst a number of bacterial species that cause disease in humans. In contrast to a recent pan-European study from 2012-2013(1), which demonstrated the major role of spread of clonal *bla*_KPC_-*Klebsiella pneumoniae* lineages in continental Europe, our study highlights the substantial plasticity in genetic mechanisms underpinning the dissemination of *bla*_KPC_. This genetic flux has important implications for: the surveillance of drug resistance (i.e. making surveillance more difficult); detection of outbreaks and tracking hospital transmission; generalizability of surveillance findings over time and for different regions; and for the implementation and evaluation of control interventions.
