## Supplementary material for "Genomic epidemiology of a complex, multi-species plasmid-borne *bla*_KPC_ carbapenemase outbreak in Enterobacterales in the UK, 2009-2014": Table S1

### Sheet: Table S1
sample name	Region code	Collection date	Contig index	Contig length	chromosome/plasmid	complete structure	Inc types (PlasmidFinder 2.0)	additional Inc types (PROKKA)	blaKPC positive	MLST	Tn4401 annotations	Notes	plasmidMLST
trace348	UHSM	2009-12-08	0	5375369	chromosome	complete			0	Kpne-ST-258		Thought to be index case at UHSM
trace348	UHSM	2009-12-08	1	230039	plasmid	complete	IncFII(K)_1__CP000648|IncFIB(K)_1_Kpn3_JN233704		1		Tn4401a-1_ATTGA_ATTGA		IncFIIK2
trace348	UHSM	2009-12-08	2	226110	plasmid	complete	repA__CP011611		0
trace348	UHSM	2009-12-08	3	43367	plasmid	complete	IncX3_1__JN247852		0
trace348	UHSM	2009-12-08	4	13833	plasmid	complete	ColRNAI_1__DQ298019		0
trace348	UHSM	2009-12-08	5	13829	plasmid	complete	ColRNAI_1__DQ298019		0
trace316	CMFT	2010-01-07	0	4317089	chromosome	incomplete			0	Kpne-ST-258		Thought to be index case at CMFT
trace316	CMFT	2010-01-07	1	1083503	chromosome	incomplete			0
trace316	CMFT	2010-01-07	2	247909	plasmid	complete	repA__CP011611		0
trace316	CMFT	2010-01-07	3	228686	plasmid	complete	IncFII(K)_1__CP000648|IncFIB(K)_1_Kpn3_JN233704		1		Tn4401a-1_ATTGA_ATTGA		IncFIIK2
trace316	CMFT	2010-01-07	4	43372	plasmid	complete	IncX3_1__JN247852		0
trace316	CMFT	2010-01-07	5	13822	plasmid	complete	ColRNAI_1__DQ298019		0
trace316	CMFT	2010-01-07	6	13465	not sure	incomplete			0
trace205	CMFT	2009-12-27	0	5621968	chromosome	complete			0	Kpne-ST-468
trace205	CMFT	2009-12-27	1	249963	plasmid	complete	IncFII_pKP91_CP000966|IncFIB(K)_1_Kpn3_JN233704		0
trace205	CMFT	2009-12-27	2	151522	plasmid	incomplete	IncFII(K)_1__CP000648|IncFII(K)_1__CP000648|IncFIB(pQil)_1_pQil_JN233705		1		Tn4401a-1_ATTGA_ATTGA	2 copies of blaKPC	IncFIIK2
trace205	CMFT	2009-12-27	3	36510	not sure	incomplete			0
trace205	CMFT	2009-12-27	4	32794	not sure	incomplete			0
trace62	UK - Worcestershire	2009-12-31	0	5168474	chromosome	complete			0	Kpne-ST-1838
trace62	UK - Worcestershire	2009-12-31	1	241473	plasmid	complete	IncFII(K)_1__CP000648|IncFIB(K)_1_Kpn3_JN233704		0				IncFIIK2
trace62	UK - Worcestershire	2009-12-31	2	112243	plasmid	complete	IncFIB(pKPHS1)_1_pKPHS1		0
trace62	UK - Worcestershire	2009-12-31	3	108121	not sure	complete			0
trace62	UK - Worcestershire	2009-12-31	4	62852	plasmid	complete	IncN_1__AY046276		1		unknown-1_none_TTCAG		IncN15
trace62	UK - Worcestershire	2009-12-31	5	53483	not sure	incomplete			0
trace112	CMFT	2010-04-16	0	5017997	chromosome	complete			0	KpneNewST_newAllele
trace112	CMFT	2010-04-16	1	167913	plasmid	incomplete	IncFIB(K)_1_Kpn3_JN233704		0
trace112	CMFT	2010-04-16	2	109820	plasmid	complete	IncR_1__DQ449578|IncFII(K)_1__CP000648		1		Tn4401a-1_ATTGA_ATTGA		IncFIIK2
trace112	CMFT	2010-04-16	3	105093	plasmid	complete		IncFIB	0
trace34	CMFT	2010-06-07	0	4717505	chromosome	incomplete			0	Ecol-ST-372
trace34	CMFT	2010-06-07	1	543771	chromosome	incomplete			0
trace34	CMFT	2010-06-07	2	111699	plasmid	complete	IncR_1__DQ449578|IncFII(K)_1__CP000648		1		Tn4401a-1_ATTGA_ATTGA
trace34	CMFT	2010-06-07	3	44889	not sure	incomplete			0
trace34	CMFT	2010-06-07	4	37444	plasmid	complete	IncX1_1__EU370913		0
trace34	CMFT	2010-06-07	5	28626	not sure	incomplete			0
trace463	CMFT	2010-10-06	0	5258768	chromosome	complete			0	Kpne-ST-1162
trace463	CMFT	2010-10-06	1	350352	plasmid	complete	IncHI1B_1_pNDM-MAR_JN420336		0				no match found
trace463	CMFT	2010-10-06	2	85263	plasmid	complete	IncR_1__DQ449578		1		Tn4401a-1_ATTGA_ATTGA
trace463	CMFT	2010-10-06	3	27323	not sure	incomplete			0
trace463	CMFT	2010-10-06	4	4258	not sure	incomplete			0
trace343	CMFT	2010-12-02	0	2415030	chromosome	incomplete			0	Kpne-ST-37
trace343	CMFT	2010-12-02	1	1493281	chromosome	incomplete			0
trace343	CMFT	2010-12-02	2	768540	chromosome	incomplete			0
trace343	CMFT	2010-12-02	3	449478	chromosome	incomplete			0
trace343	CMFT	2010-12-02	4	139170	plasmid	complete	IncFIB(K)_1_Kpn3_JN233704		0
trace343	CMFT	2010-12-02	5	126525	plasmid	complete			0
trace343	CMFT	2010-12-02	6	97677	plasmid	incomplete			0
trace343	CMFT	2010-12-02	7	79693	plasmid	incomplete	IncR_1__DQ449578|IncFII(K)_1__CP000648		1		Tn4401a-1_ATTGA_ATTGA		IncFIIK2
trace343	CMFT	2010-12-02	8	28775	not sure	incomplete			0
trace343	CMFT	2010-12-02	9	16304	not sure	incomplete			0
trace343	CMFT	2010-12-02	10	9285	plasmid	complete			0
trace343	CMFT	2010-12-02	11	8354	not sure	incomplete			0
trace343	CMFT	2010-12-02	12	4663	not sure	incomplete			0
trace343	CMFT	2010-12-02	13	4001	plasmid	complete	Col4401_CP023920.1		0
trace343	CMFT	2010-12-02	14	4001	plasmid	complete			0
trace343	CMFT	2010-12-02	15	2944	not sure	incomplete			0
trace41	CMFT	2010-12-17	0	5315577	chromosome	complete			0	Kpne-ST-588
trace41	CMFT	2010-12-17	1	251728	plasmid	complete	IncFIB(K)_1_Kpn3_JN233704		0
trace41	CMFT	2010-12-17	2	113634	plasmid	complete	IncFII(K)_1__CP000648|IncFIB(pQil)_1_pQil_JN233705		1		Tn4401a-1_ATTGA_ATTGA		IncFIIK2
trace41	CMFT	2010-12-17	3	2419	not sure	incomplete			0
trace27	UK - Poole	2011-07-02	0	5391229	chromosome	complete			0	Kpne-ST-258
trace27	UK - Poole	2011-07-02	1	245919	plasmid	incomplete	IncFII(K)_1__CP000648|IncFIB(K)_1_Kpn3_JN233704|IncFIB(pQil)_1_pQil_JN233705		1		Tn4401a-1_ATTGA_ATTGA		IncFIIK2
trace27	UK - Poole	2011-07-02	2	86716	plasmid	incomplete	ColRNAI_1__DQ298019		0
trace27	UK - Poole	2011-07-02	3	34725	plasmid	incomplete	IncX3_1__JN247852		0
trace27	UK - Poole	2011-07-02	4	17798	not sure	incomplete			0
trace27	UK - Poole	2011-07-02	5	1145	not sure	incomplete			0
trace536	CMFT	2011-07-11	0	5707655	chromosome	complete			0	Raoultella ornithinolytica
trace536	CMFT	2011-07-11	1	304366	plasmid	complete	IncHI1B(CIT)_1_pNDM-CIT_JX182975		0				novel IncHI ST (4|4|3)
trace536	CMFT	2011-07-11	2	139585	plasmid	complete	IncFII(K)_1__CP000648		0				IncFIIK7
trace536	CMFT	2011-07-11	3	109539	plasmid	complete	IncFIB(pQil)_1_pQil_JN233705|IncFII_1_pKP91_CP000966		1		Tn4401a-1_ATTGA_ATTGA		IncFIIK4
trace536	CMFT	2011-07-11	4	79796	plasmid	incomplete			0
trace536	CMFT	2011-07-11	5	68334	plasmid	incomplete			0
trace536	CMFT	2011-07-11	6	66905	plasmid	incomplete	IncFIA(HI1)_1_HI1_AF250878		0
trace536	CMFT	2011-07-11	7	3776	plasmid	complete			0
trace384	CMFT	2011-12-06	0	5094745	chromosome	complete			0	Kpne-ST-1828
trace384	CMFT	2011-12-06	1	237971	not sure	incomplete			0
trace384	CMFT	2011-12-06	2	113614	plasmid	complete	IncFII(K)_1__CP000648|IncFIB(pQil)_1_pQil_JN233705		1		Tn4401a-1_ATTGA_ATTGA		IncFIIK2
trace384	CMFT	2011-12-06	3	66597	plasmid	complete	IncR_1__DQ449578		0
trace228	UHSM	2012-10-09	0	5499712	chromosome	complete			0	Kpne-ST-252
trace228	UHSM	2012-10-09	1	391997	plasmid	incomplete	IncFII(K)_1__CP000648|IncFIB(pQil)_1_pQil_JN233705|IncFIB(K)_1_Kpn3_JN233704		1		Tn4401a-1_ATTGA_ATTGA		IncFIIK15|IncFIIK2
trace228	UHSM	2012-10-09	2	36745	not sure	incomplete			0
trace228	UHSM	2012-10-09	3	22646	not sure	incomplete			0
trace457	UHSM	2012-10-25	0	4917137	chromosome	complete			0	Eclo-ST-45
trace457	UHSM	2012-10-25	1	415851	plasmid	incomplete	IncHI2_1__BX664015|IncHI2A_1__BX664015|IncFIB(K)_1_Kpn3_JN233704		1		Tn4401a-1_AGTTG_AGTTG	4 copies + 1 truncated copy of blaKPC on another contig	IncHI2 ST1
trace457	UHSM	2012-10-25	2	36909	plasmid	complete			0
trace457	UHSM	2012-10-25	3	31332	plasmid	complete			0
trace457	UHSM	2012-10-25	4	19023	not sure	incomplete			1		Tn4401a-1_AGTTG_AGTTG
trace427	UK - Hastings	2012-10-26	0	4841551	chromosome	incomplete			0	Kpne-ST-258
trace427	UK - Hastings	2012-10-26	1	454311	chromosome	incomplete			0
trace427	UK - Hastings	2012-10-26	2	214723	plasmid	complete	IncFII(K)_1__CP000648|IncFIB(K)_1_Kpn3_JN233704|IncFIB(pQil)_1_pQil_JN233705		0				IncFIIK1
trace427	UK - Hastings	2012-10-26	3	138699	not sure	incomplete			0
trace427	UK - Hastings	2012-10-26	4	135645	plasmid	complete	IncFIB(pQil)_1_pQil_JN233705		1		Tn4401a-1_ATTGA_ATTGA
trace427	UK - Hastings	2012-10-26	5	43374	plasmid	complete	IncX3_1__JN247852		0
trace427	UK - Hastings	2012-10-26	6	15087	plasmid	complete	ColRNAI_1__DQ298019		0
trace427	UK - Hastings	2012-10-26	7	4313	not sure	incomplete			0
trace386	Regional - Blackpool	2013-09-02	0	1863475	chromosome	incomplete			0	Eclo-ST-133
trace386	Regional - Blackpool	2013-09-02	1	1675820	chromosome	incomplete			0
trace386	Regional - Blackpool	2013-09-02	2	579541	chromosome	incomplete			0
trace386	Regional - Blackpool	2013-09-02	3	567654	chromosome	incomplete			0
trace386	Regional - Blackpool	2013-09-02	4	108397	plasmid	complete	IncFIB(K)_1_Kpn3_JN233704|IncFII(Yp)_ CP000670		0				IncFIIY3
trace386	Regional - Blackpool	2013-09-02	5	102377	plasmid	complete	IncL/M(pMU407)_pMU407_U27345		0
trace386	Regional - Blackpool	2013-09-02	6	80882	plasmid	complete	IncN_1__AY046276		1		unknown-1_none_TTCAG		IncN15
trace386	Regional - Blackpool	2013-09-02	7	11036	not sure	incomplete			0
trace386	Regional - Blackpool	2013-09-02	8	10535	not sure	incomplete			0
trace75	CMFT - OP	2013-09-22	0	5569616	chromosome	incomplete			0	Kpne-ST-252
trace75	CMFT - OP	2013-09-22	1	273177	plasmid	incomplete	IncFII(K)_1__CP000648|IncFIB(K)_1_Kpn3_JN233704|		0				IncFIIK15
trace75	CMFT - OP	2013-09-22	2	143393	plasmid	complete			1		Tn4401a-1_ATTGA_ATTGA	2 copies on 2 contigs
trace75	CMFT - OP	2013-09-22	3	27933	plasmid	incomplete			1		Tn4401a-1_ATTGA_ATTGA
trace75	CMFT - OP	2013-09-22	4	26122	not sure	incomplete			0
trace75	CMFT - OP	2013-09-22	5	23879	not sure	incomplete			0
trace75	CMFT - OP	2013-09-22	6	20870	not sure	incomplete			0
trace75	CMFT - OP	2013-09-22	7	18264	plasmid	incomplete			0
trace75	CMFT - OP	2013-09-22	8	16192	not sure	incomplete			0
trace75	CMFT - OP	2013-09-22	9	13831	plasmid	incomplete			0
trace75	CMFT - OP	2013-09-22	10	13801	plasmid	incomplete			0
trace75	CMFT - OP	2013-09-22	11	13204	plasmid	incomplete			0
trace75	CMFT - OP	2013-09-22	12	12369	not sure	incomplete			0
trace75	CMFT - OP	2013-09-22	13	11987	not sure	incomplete			0
trace75	CMFT - OP	2013-09-22	14	11181	plasmid	incomplete			0
trace75	CMFT - OP	2013-09-22	15	7651	not sure	incomplete			0
trace75	CMFT - OP	2013-09-22	16	3336	plasmid	complete			0
trace75	CMFT - OP	2013-09-22	17	3200	not sure	complete			0
trace75	CMFT - OP	2013-09-22	18	3046	plasmid	complete			0
trace75	CMFT - OP	2013-09-22	19	2495	plasmid	complete			0
trace75	CMFT - OP	2013-09-22	20	2455	plasmid	complete			0
trace75	CMFT - OP	2013-09-22	21	974	not sure	incomplete			0
trace114	UHSM	2013-11-14	0	5306767	chromosome	complete			0	Kpne-ST-883
trace114	UHSM	2013-11-14	1	155692	plasmid	complete	IncFIB(K)_1_Kpn3_JN233704		0
trace114	UHSM	2013-11-14	2	115725	plasmid	complete	IncR_1__DQ449578|IncFII(K)_1__CP000648		1		Tn4401a-1_ATTGA_ATTGA		IncFIIK2
trace114	UHSM	2013-11-14	3	49108	plasmid	complete	IncN_1__AY046276		0				IncN7
trace114	UHSM	2013-11-14	4	15961	not sure	incomplete			0
trace149	UK - Birmingham/West Midlands	2014-01-10	0	4810765	chromosome+integrated plasmid	complete	IncQ1_M28829.1		0	Ecol-ST-1642
trace149	UK - Birmingham/West Midlands	2014-01-10	1	203892	plasmid	incomplete	IncA/C2_JN157804		1		unknown-1_none_none	9 copies on 9 contigs	IncA_C1
trace149	UK - Birmingham/West Midlands	2014-01-10	2	121594	plasmid	complete	p0111_AP010962		0
trace149	UK - Birmingham/West Midlands	2014-01-10	3	18778	not sure	complete			1
trace149	UK - Birmingham/West Midlands	2014-01-10	4	10520	not sure	complete			1
trace149	UK - Birmingham/West Midlands	2014-01-10	5	10510	not sure	complete			1
trace149	UK - Birmingham/West Midlands	2014-01-10	6	10500	not sure	incomplete			1
trace149	UK - Birmingham/West Midlands	2014-01-10	7	10480	not sure	complete			1
trace149	UK - Birmingham/West Midlands	2014-01-10	8	10479	not sure	complete			1
trace149	UK - Birmingham/West Midlands	2014-01-10	9	10466	not sure	complete			1
trace149	UK - Birmingham/West Midlands	2014-01-10	10	10465	not sure	complete			1
trace185	CMFT	2014-08-22	0	5117288	chromosome	incomplete			0	Kpne-ST-1828
trace185	CMFT	2014-08-22	1	205200	plasmid	complete			0
trace185	CMFT	2014-08-22	2	143439	plasmid	complete	IncFII(K)_1__CP000648		1		Tn4401-2_ATTGA_ATTGA		IncFIIK7
trace185	CMFT	2014-08-22	3	64850	plasmid	complete	IncR_1__DQ449578		0
trace552	CMFT	2014-09-23	0	4615558	chromosome	incomplete			1	Kpne-ST-11	Tn4401-2_AATAT_AATAT
trace552	CMFT	2014-09-23	1	751735	chromosome	incomplete			0
trace552	CMFT	2014-09-23	2	170612	plasmid	complete	IncFII(K)_1__CP000648|IncFIB(K)_1_Kpn3_JN233704|		0				IncFIIK15
trace552	CMFT	2014-09-23	3	121313	plasmid	complete			0
trace552	CMFT	2014-09-23	4	43977	not sure	incomplete			0
trace552	CMFT	2014-09-23	5	17244	not sure	incomplete			0
trace552	CMFT	2014-09-23	6	5761	plasmid	complete	Col4401_CP023920.1		0
trace552	CMFT	2014-09-23	7	4652	plasmid	incomplete			0
