## Supplementary material for "Genomic epidemiology of a complex, multi-species plasmid-borne *bla*_KPC_ carbapenemase outbreak in Enterobacterales in the UK, 2009-2014": Table S2

### Sheet: Table S2
sampleid	top plasmid match	score	plasmid cluster id	correct cluster	notes
trace348	trace316.PacBio_unitig_4_length_228709_complete	0.980201	0	yes
trace316	trace316.PacBio_unitig_4_length_228709_complete	0.985297	0	yes
trace112	NZ_CP018992.1	0.987859	6	yes
trace463	trace463.PacBio_unitig_3_length_85256_complete	0.902096	17	yes
trace41	NZ_CP011986.1	0.951143	6	yes
trace536	trace536.PacBio_unitig_3_length_109537_complete	0.835291	6	yes
trace384	NZ_CP018992.1 (Ecol_AZ147 plasmid)	0.988736	6	yes
trace427	NC_019152.1	0.989119	19	no
trace386	trace386.PacBio_unitig_7_length_67507_complete	0.873084	4	yes
trace185	trace75.PacBio_unitig_9_length_143435_complete	0.940844	3	yes
trace62	trace62.PacBio_unitig_4_length_62843_complete	0.832991	4	yes
trace34	trace112.PacBio_unitig_3_length_109739_complete	0.986898	6	yes
trace114	trace114.PacBio_unitig_3_length_115730_complete	0.984748	6	yes
trace205					excluded as incomplete plasmid
trace343					excluded as incomplete plasmid
trace27					excluded as incomplete plasmid
trace228					excluded as incomplete plasmid
trace457					excluded as incomplete plasmid
trace75					excluded as multiple contigs with KPC, including incomplete contigs
trace552					excluded as on incomplete chromosomal contig
trace149					excluded as multiple contigs with KPC, including incomplete contigs
correct cluster	denotes assignation to cluster in which its KPC contig is found
