## Supplementary material for "Genomic epidemiology of a complex, multi-species plasmid-borne *bla*_KPC_ carbapenemase outbreak in Enterobacterales in the UK, 2009-2014": Table S3

### Sheet: Table S3
cluster ID	cluster average similarity	plasmid length	plasmid ID
0	0.424346	230008	trace348.PacBio_unitig_2_length_230008_complete
0	0.424346	228709	trace316.PacBio_unitig_4_length_228709_complete
0	0.424346	245919	trace27.PacBio_unitig_2_length_245919_linear
0	0.424346	391997	trace228.PacBio_unitig_4_length_391997_linear
0	0.424346	317154	NC_022078.1
0	0.424346	237571	NZ_CP026179.1
0	0.424346	235655	NZ_CP026274.1
0	0.424346	227967	NZ_CP028181.1
1	0.326077	415851	trace457.PacBio_unitig_2_length_415851_linear
1	0.326077	282439	NZ_CP008825.1
1	0.326077	332956	NZ_CP011635.1
1	0.326077	446611	NZ_CP021328.1
1	0.326077	354256	NZ_CP029248.1
2	0.230066	143348	NZ_CP016381.1
3	0.442662	143435	trace75.PacBio_unitig_9_length_143435_complete
3	0.442662	143433	trace185.PacBio_unitig_2_length_143433_complete
3	0.442662	146162	NZ_CP018999.1
3	0.442662	144055	NZ_CP026272.1
3	0.442662	152041	NZ_CP026280.1
3	0.442662	166034	NZ_CP028389.2
4	0.663682	62843	trace62.PacBio_unitig_4_length_62843_complete
4	0.663682	67507	trace386.PacBio_unitig_7_length_67507_complete
4	0.663682	54345	KY271413.1
4	0.663682	52848	KY271414.1
4	0.663682	55680	KY271415.1
4	0.663682	55417	NC_021238.1
4	0.663682	54605	NC_021660.2
4	0.663682	53081	NC_021664.2
4	0.663682	54644	NZ_CP018963.1
4	0.663682	58431	NZ_CP018977.1
4	0.663682	52536	NZ_KX062091.1
4	0.663682	50800	NZ_KX154765.1
4	0.663682	54609	NZ_KX276209.1
4	0.663682	55902	NZ_KX397572.1
4	0.663682	54518	NZ_LT838197.1
5	0.634247	139941	NC_025131.1
5	0.634247	205586	NZ_CP008791.1
5	0.634247	139941	NZ_CP010363.1
5	0.634247	116803	NZ_CP010881.1
5	0.634247	139933	NZ_CP015387.1
5	0.634247	139942	NZ_CP018815.1
5	0.634247	146689	NZ_CP025039.1
5	0.634247	129985	NZ_CP027616.1
6	0.711941	151522	trace205.PacBio_unitig_2_length_151522_linear
6	0.711941	109739	trace112.PacBio_unitig_3_length_109739_complete
6	0.711941	111735	trace34.PacBio_unitig_2_length_111735_complete
6	0.711941	79693	trace343.PacBio_unitig_13_length_79693_linear
6	0.711941	113631	trace41.PacBio_unitig_3_length_113631_complete
6	0.711941	109537	trace536.PacBio_unitig_3_length_109537_complete
6	0.711941	113636	trace384.PacBio_unitig_2_length_113636_complete
6	0.711941	135650	trace427.PacBio_unitig_3_length_135650_complete
6	0.711941	115730	trace114.PacBio_unitig_3_length_115730_complete
6	0.711941	116499	KY271403.1
6	0.711941	113637	NC_014016.1
6	0.711941	115300	NC_019155.1
6	0.711941	107748	NC_019165.1
6	0.711941	78227	NC_021655.1
6	0.711941	113640	NC_023903.1
6	0.711941	113622	NC_023904.1
6	0.711941	116047	NC_023905.1
6	0.711941	113640	NC_023906.1
6	0.711941	113639	NC_025166.1
6	0.711941	99142	NC_025167.1
6	0.711941	114464	NC_025187.1
6	0.711941	113639	NZ_CP007730.1
6	0.711941	113639	NZ_CP008830.1
6	0.711941	113639	NZ_CP008833.1
6	0.711941	113639	NZ_CP009875.1
6	0.711941	130552	NZ_CP011981.1
6	0.711941	113639	NZ_CP011986.1
6	0.711941	113638	NZ_CP011991.1
6	0.711941	113639	NZ_CP014650.1
6	0.711941	113852	NZ_CP014669.1
6	0.711941	106559	NZ_CP014765.1
6	0.711941	116419	NZ_CP015395.1
6	0.711941	103147	NZ_CP015824.1
6	0.711941	110226	NZ_CP018992.1
6	0.711941	114073	NZ_CP019774.1
6	0.711941	113639	NZ_CP022693.1
6	0.711941	107249	NZ_CP022698.1
6	0.711941	117859	NZ_CP023443.1
6	0.711941	113639	NZ_CP023928.1
6	0.711941	118202	NZ_CP025010.1
6	0.711941	113639	NZ_CP027158.1
6	0.711941	135655	NZ_CP029102.1
6	0.711941	113639	NZ_CP030342.1
7	0.392098	42447	NC_019161.1
7	0.392098	53286	NC_019384.1
7	0.392098	7995	NC_022345.1
7	0.392098	45574	NZ_CP003997.1
8	0.422731	23753	NC_011382.1
8	0.422731	25284	NZ_CP006919.1
8	0.422731	21186	NZ_CP017993.1
8	0.422731	22062	NZ_CP020075.1
8	0.422731	22633	NZ_CP021548.1
8	0.422731	22632	NZ_CP021756.1
8	0.422731	24749	NZ_CP021860.1
9	0.653973	73636	NC_025185.1
9	0.653973	73636	NZ_CP006926.1
9	0.653973	75618	NZ_CP009773.1
9	0.653973	115320	NZ_CP009776.1
9	0.653973	71949	NZ_CP021778.1
9	0.653973	63482	NZ_CP021900.1
10	0.663841	272297	NZ_CP007558.1
10	0.663841	268334	NZ_CP007732.1
10	0.663841	319976	NZ_CP008824.1
10	0.663841	272202	NZ_CP019001.1
11	0.639416	47290	NZ_CP008826.1
11	0.639416	43621	NZ_CP010374.1
11	0.639416	43621	NZ_CP010379.1
11	0.639416	43500	NZ_CP010387.1
11	0.639416	43621	NZ_CP011575.1
11	0.639416	43433	NZ_CP011582.1
11	0.639416	43621	NZ_CP011598.1
11	0.639416	44846	NZ_CP011608.1
11	0.639416	109753	NZ_CP012163.1
11	0.639416	49565	NZ_CP013325.1
11	0.639416	43621	NZ_CP017937.1
11	0.639416	43621	NZ_CP018668.1
11	0.639416	55746	NZ_CP019010.1
11	0.639416	43500	NZ_CP021716.1
11	0.639416	43620	NZ_CP021743.1
11	0.639416	43620	NZ_CP021750.1
11	0.639416	23973	NZ_CP026123.1
11	0.639416	53632	NZ_CP026239.1
12	0.481727	90452	NZ_CP011571.1
12	0.481727	90452	NZ_CP011580.1
12	0.481727	90452	NZ_CP011649.1
12	0.481727	90452	NZ_CP011661.1
12	0.481727	77569	NZ_CP026230.1
12	0.481727	87025	NZ_CP027606.1
13	0.488419	113105	NZ_CP011595.1
13	0.488419	113105	NZ_CP011615.1
13	0.488419	113105	NZ_CP017929.1
13	0.488419	79045	NZ_CP017992.1
13	0.488419	63725	NZ_CP026394.1
14	0.832958	77801	NC_022520.1
14	0.832958	77801	NZ_CP011645.1
14	0.832958	77775	NZ_CP011978.1
14	0.832958	74660	NZ_CP021546.1
14	0.832958	74751	NZ_CP021754.1
14	0.832958	79489	NZ_CP021861.1
15	0.807782	52058	NZ_CP018426.1
15	0.807782	52059	NZ_CP018432.1
15	0.807782	52058	NZ_CP018436.1
16	0.334855	121863	NZ_CP018884.1
16	0.334855	123208	NZ_CP018887.1
16	0.334855	174695	NZ_CP026198.1
17	0.355166	85256	trace463.PacBio_unitig_3_length_85256_complete
17	0.355166	21138	NC_019152.1
17	0.355166	85473	NZ_CP008798.1
17	0.355166	85403	NZ_CP010362.1
17	0.355166	71572	NZ_CP010396.1
17	0.355166	76251	NZ_CP015991.1
17	0.355166	85865	NZ_CP018989.1
17	0.355166	73464	NZ_CP019017.1
17	0.355166	73467	NZ_CP020110.1
18	0.353403	42848	NC_023331.1
18	0.353403	69453	NC_023907.1
18	0.353403	47164	NZ_CP022276.1
19	0.712908	165295	NC_020132.1
19	0.712908	181436	NZ_CP018675.1
19	0.712908	170415	NZ_CP022574.1
19	0.712908	167373	NZ_CP025006.1
19	0.712908	176049	NZ_CP025009.1
19	0.712908	161986	NZ_CP025148.1
19	0.712908	172259	NZ_CP026175.1
20	0.58661	110705	NZ_CP020359.1
20	0.58661	144825	NZ_CP022275.1
20	0.58661	126877	NZ_CP022349.1
20	0.58661	126846	NZ_CP023186.1
20	0.58661	89738	NZ_CP028554.1
21	0.520376	86518	NC_020893.1
21	0.520376	103454	NZ_CP023725.1
21	0.520376	91069	NZ_CP023938.1
21	0.520376	89247	NZ_CP026589.1
21	0.520376	73791	NZ_CP028547.1
22	0.685314	203892	trace149.PacBio_unitig_6_length_203892_linear
22	0.685314	176497	NZ_CP011622.1
22	0.685314	239973	NZ_CP012168.1
22	0.685314	216226	NZ_CP018956.1
22	0.685314	214441	NZ_CP021695.1
22	0.685314	210045	NZ_CP021835.1
22	0.685314	180262	NZ_CP021853.1
22	0.685314	207802	NZ_CP023952.1
22	0.685314	204734	NZ_CP025141.1
22	0.685314	204123	NZ_CP025144.1
22	0.685314	205953	NZ_CP025147.1
22	0.685314	178635	NZ_CP026225.1
23	0.666116	151188	NC_014312.1
23	0.666116	111195	NC_016846.1
23	0.666116	105008	NC_032103.1
23	0.666116	129684	NZ_CP025468.1
23	0.666116	131028	NZ_CP028805.1
24	0.527126	70655	NC_011383.1
24	0.527126	75617	NC_011385.1
24	0.527126	83712	NC_019888.1
24	0.527126	72800	NC_024967.1
24	0.527126	65549	NC_025019.1
24	0.527126	64935	NC_025183.1
24	0.527126	80186	NZ_CP009862.1
24	0.527126	62589	NZ_CP009864.1
24	0.527126	59035	NZ_CP017086.1
24	0.527126	87982	NZ_CP020059.1
24	0.527126	72663	NZ_CP020066.1
24	0.527126	85195	NZ_CP021734.1
24	0.527126	69635	NZ_CP021899.1
24	0.527126	71267	NZ_CP023894.1
24	0.527126	70372	NZ_CP025710.1
24	0.527126	62588	NZ_CP025758.1
24	0.527126	65291	NZ_CP026236.1
24	0.527126	71304	NZ_CP028958.1
24	0.527126	75281	NZ_CP030335.1
25	0.550764	145401	NC_022885.1
25	0.550764	162552	NZ_CP018455.1
25	0.550764	142829	NZ_CP019014.1
25	0.550764	128563	NZ_CP025458.1
25	0.550764	161580	NZ_CP025463.1
25	0.550764	170821	NZ_CP025952.1
25	0.550764	164510	NZ_CP026131.1
25	0.550764	156099	NZ_CP026584.1
25	0.550764	120074	NZ_CP027067.1
25	0.550764	177516	NZ_CP028541.2
25	0.550764	149258	NZ_CP028582.1
25	0.550764	104810	NZ_CP028790.1
25	0.550764	112467	NZ_CP028796.1
25	0.550764	146790	NZ_CP029381.1
26	0.463779	96702	NZ_CP011646.1
26	0.463779	77775	NZ_CP026205.1
26	0.463779	62590	NZ_CP026232.1
27	0.680064	50333	NZ_CP008901.1
27	0.680064	50333	NZ_CP008908.1
27	0.680064	56557	NZ_CP009853.1
27	0.680064	50333	NZ_CP009858.1
27	0.680064	54000	NZ_CP009867.1
27	0.680064	50272	NZ_CP009881.1
27	0.680064	59138	NZ_CP011589.1
27	0.680064	24225	NZ_CP017083.1
27	0.680064	55436	NZ_CP018945.1
27	0.680064	51885	NZ_CP018959.1
27	0.680064	47531	NZ_CP019006.1
27	0.680064	59373	NZ_CP019026.1
27	0.680064	51515	NZ_CP020119.1
27	0.680064	58627	NZ_CP026169.1
27	0.680064	56561	NZ_CP026277.1
27	0.680064	50333	NZ_CP026389.1
28	0.661382	66531	NC_019346.1
28	0.661382	129196	NZ_CP011656.1
28	0.661382	88688	NZ_CP018669.1
28	0.661382	70876	NZ_CP018974.1
28	0.661382	82861	NZ_CP026188.1
28	0.661382	79128	NZ_CP026194.1
28	0.661382	77585	NZ_CP026210.1
28	0.661382	82860	NZ_CP026385.1
28	0.661382	80642	NZ_CP026395.1
29	0.3714	31529	NC_022346.1
29	0.3714	44320	NZ_CP018968.1
29	0.3714	35298	NZ_CP026219.1
29	0.3714	39148	NZ_CP026224.1
29	0.3714	20245	NZ_CP026401.1
29	0.3714	38976	NZ_CP028566.1
29	0.3714	41519	NZ_CP030267.1
30	0.824612	57053	NZ_CP027168.1
30	0.824612	57052	NZ_CP029092.1
31	0.352404	47387	NC_019899.1
31	0.352404	69158	NZ_CP011639.1
31	0.352404	76500	NZ_CP026204.1
31	0.352404	51597	NZ_CP026227.1
31	0.352404	43928	NZ_CP026418.1
31	0.352404	63235	NZ_CP029429.1
31	0.352404	55890	NZ_CP029439.1
32	0.507507	243709	NZ_CP011611.1
32	0.507507	221962	NZ_CP026213.1
32	0.507507	435125	NZ_CP029431.1
32	0.507507	447095	NZ_CP029436.1
32	0.507507	412382	NZ_CP029442.1
33	0.192442	14029	NZ_CP018981.1
33	0.192442	14106	NZ_CP029438.1
